# Sex-Specific Developmental Gene Expression Atlas Unveils Dimorphic Gene Networks in *C. elegans*

**DOI:** 10.1101/2023.08.05.552096

**Authors:** Rizwanul Haque, Sonu Peedikayil Kurien, Hagar Setty, Yehuda Salzberg, Gil Stelzer, Einav Litvak, Hila Gingold, Oded Rechavi, Meital Oren-Suissa

## Abstract

Sex-specific traits and behaviors emerge during development by the acquisition of unique properties in the nervous system of each sex. However, the genetic events responsible for introducing these sex-specific features remain poorly understood. In this study, we created a comprehensive gene expression atlas for both sexes of the nematode *Caenorhabditis elegans* across development. By comparing the transcriptome of pure populations of hermaphrodites and males from early larval stages to adulthood, we discovered numerous differentially expressed genes, including neuronal gene families like transcription factors, neuropeptides, and GPCRs. We identified INS-39, an insulin-like peptide, as a prominent male-biased gene expressed specifically in ciliated sensory neurons. We show that INS-39 serves as an early-stage male marker, facilitating the effective isolation of males in high-throughput experiments. Through complex and sex-specific regulation, *ins-39* plays pleiotropic sexually-dimorphic roles in temperature sensation, survival in cold temperatures, resilience against high hydrogen peroxide levels, and dauer entry, while also playing a shared, dimorphic role in early life stress. This study offers a comparative sexual and developmental gene expression database for *C. elegans*, which will facilitate research into the genetic regulation of the sexual development of other organisms. Furthermore, it highlights conserved candidate genes that may underlie the sexually-dimorphic manifestation of different human diseases.
