## Supplementary table 1 for "Sex-Specific Developmental Gene Expression Atlas Unveils Dimorphic Gene Networks in *C. elegans*"

### Sheet: Sheet1
Supplementary table S1. Male percentages, raw read counts and RINe scores per sample.
Sex	Sample	% Male	Number of raw reads (millions)	RINe Score
Male	L1 males B1	97.2	3.49674	9.8
Male	L1 males B2	97.8	7.0373	9.7
Male	L1 males B3	97.8	12.7473	9.8
Male	L1 males B4	98.69	12.152	9.8
Male	L2 males B1	>98	11.3471	9.6
Male	L2 males B2	>98	10.6507	9.6
Male	L2 males B3	>98	16.4267	9.8
Male	L2 males B4	>98	10.2515	9.8
Male	L3 males B1	>98	18.8802	9.8
Male	L3 males B2	>98	10.3891	9.8
Male	L3 males B3	>98	14.3194	8.7
Male	L3 males B4	>98	12.8364	9.7
Male	L4 males B1	>98	11.3245	9.3
Male	L4 males B2	>98	18.733	9.6
Male	L4 males B3	>98	15.1223	9.5
Male	L4 males B4	>98	11.4264	8.3
Male	YA males B1	>98	21.1261	9.3
Male	YA males B2	>98	22.7894	9.2
Male	YA males B3	>98	19.3866	9.4
Male	YA males B4	>98	21.0274	9.3
Hermaphrodite	L1 hermaphrodites B1	0	29.7223	9.9
Hermaphrodite	L1 hermaphrodites B2	0	26.4254	9.2
Hermaphrodite	L1 hermaphrodites B3	0	18.6601	9.9
Hermaphrodite	L1 hermaphrodites B4	0	24.833	9.7
Hermaphrodite	L2 hermaphrodites B1	0	12.1487	9.7
Hermaphrodite	L2 hermaphrodites B2	0	14.2742	9.7
Hermaphrodite	L2 hermaphrodites B3	0	18.1323	9.8
Hermaphrodite	L2 hermaphrodites B4	0	13.8937	9.7
Hermaphrodite	L3 hermaphrodites B1	0	14.5458	9.7
Hermaphrodite	L3 hermaphrodites B2	0	18.0243	9.7
Hermaphrodite	L3 hermaphrodites B3	0	17.9987	9.7
Hermaphrodite	L3 hermaphrodites B4	0	11.8147	9.8
Hermaphrodite	L4 hermaphrodites B1	0	12.8654	8.7
Hermaphrodite	L4 hermaphrodites B2	0	6.81823	9.3
Hermaphrodite	L4 hermaphrodites B3	0	15.986	9.3
Hermaphrodite	L4 hermaphrodites B4	0	13.4062	9.7
Hermaphrodite	YA hermaphrodites B1	0	8.59375	9.2
Hermaphrodite	YA hermaphrodites B2	0	13.7615	9.1
Hermaphrodite	YA hermaphrodites B3	0	15.1482	9.3
Hermaphrodite	YA hermaphrodites B4	0	12.1266	9.2
