## Supplementary table 4 for "Sex-Specific Developmental Gene Expression Atlas Unveils Dimorphic Gene Networks in *C. elegans*"

### Sheet: Transcriptional factors
Supplementary table S4. Male-enriched and hermaphrodite-enriched transcriptional factor genes.
	L1_Males_vs_Hermaphrodites			L2_Males_vs_Hermaphrodites			L3_Males_vs_Hermaphrodites			L4_Males_vs_Hermaphrodites			YA_Males_vs_Hermaphrodites
Gene name	log2FoldChange	padj	Enrichment	log2FoldChange	padj	Enrichment	log2FoldChange	padj	Enrichment	log2FoldChange	padj	Enrichment	log2FoldChange	padj	Enrichment
B0035.1													-1.53437	1.15188e-08	Hermaphrodite
B0035.13										1.29157	0.0421366	Male
B0336.7										-1.57586	0.000280265	Hermaphrodite
C01G12.13													2.31952	0.0315577	Male
C34D10.2													1.49697	0.00204012	Male
C38D4.7							1.58245	0.0165419	Male	1.33941	0.00718306	Male	4.33448	1.67147e-19	Male
D1081.8										-1.63616	0.0222028	Hermaphrodite
F13C5.2										1.40069	1.98102e-05	Male
F13H6.1										1.50668	4.22578e-06	Male	1.26877	0.0001589	Male
F16B12.6													-1.7628	1.75485e-05	Hermaphrodite
F23B12.7										-1.59882	1.15002e-08	Hermaphrodite
F33H1.4													-2.29422	2.4193e-06	Hermaphrodite
F39B2.1										-2.36502	5.72445e-05	Hermaphrodite	-2.06257	0.00064811	Hermaphrodite
F43G9.12													-1.21302	0.00235568	Hermaphrodite
F44E2.7										-2.63677	0.0488384	Hermaphrodite	-2.41412	0.00323491	Hermaphrodite
F55B11.4	-1.14987	3.05354e-06	Hermaphrodite
K02G10.15										2.06942	7.0427e-08	Male	1.28412	0.0058894	Male
K12H6.12										1.09228	0.0205348	Male
R05D3.3													2.36287	0.000700164	Male
T07D10.3													1.85869	0.00818847	Male
T20F7.1										-2.11175	0.00151524	Hermaphrodite
T26A8.4													-1.92704	5.30595e-08	Hermaphrodite
Y18D10A.11										-1.26	0.00598005	Hermaphrodite	-3.77544	4.93509e-23	Hermaphrodite
Y18D10A.16													-2.89665	0.0215528	Hermaphrodite
Y22D7AL.16													4.42461	0.00052153	Male
Y37E11B.10							2.96582	1.16843e-22	Male	1.71375	1.81814e-17	Male	2.68267	1.03204e-43	Male
Y48C3A.12													-1.97138	1.71756e-06	Hermaphrodite
Y48G8AL.10													-1.76563	0.000515371	Hermaphrodite
Y53F4B.3													-2.56755	7.29817e-33	Hermaphrodite
Y53F4B.39	-1.16991	9.09883e-05	Hermaphrodite										1.08233	0.00010565	Male
Y53G8AR.9										1.77251	0.0170612	Male
Y55F3AM.6													-1.3043	0.00819483	Hermaphrodite
Y67H2A.10													-1.53806	0.0459591	Hermaphrodite
Y82E9BR.14										-1.17335	0.00276822	Hermaphrodite
Y82E9BR.16													-1.07936	2.00372e-05	Hermaphrodite
ZK337.2										1.95683	1.26216e-12	Male	2.17023	1.30369e-09	Male
ast-1							1.19074	0.000325311	Male	2.33963	1.07349e-14	Male	2.48825	3.97753e-07	Male
atf-2										1.6779	0.0150711	Male	4.67932	1.91623e-05	Male
athp-1													-2.13853	1.9779e-10	Hermaphrodite
bed-1													-1.19175	3.32935e-06	Hermaphrodite
bed-2										1.79719	4.88747e-16	Male
blmp-1							1.06739	0.0279979	Male				3.37214	0.000999334	Male
ccch-1													1.32981	0.000464789	Male
ceh-13													1.65189	7.30123e-05	Male
ceh-20													3.04385	0.03763	Male
ceh-21													-2.25934	9.06507e-14	Hermaphrodite
ceh-39				1.34397	0.0491879	Male							-1.10607	0.0322186	Hermaphrodite
ceh-44							1.0994	1.14638e-07	Male	1.19691	2.76467e-09	Male
ceh-60										-3.36641	1.56821e-09	Hermaphrodite
ceh-83													-2.64137	0.000130479	Hermaphrodite
ceh-91										-1.30936	0.0240898	Hermaphrodite
ceh-100													-1.59483	4.56697e-07	Hermaphrodite
ces-2	7.00678	1.33143e-10	Male	6.64644	2.71076e-06	Male	6.56062	1.52692e-07	Male	6.81264	4.75485e-11	Male	4.23714	6.88928e-05	Male
cey-1										1.25805	3.89551e-05	Male
cey-2													-2.70557	2.0923e-30	Hermaphrodite
cey-3										-1.21313	0.00651439	Hermaphrodite	-2.43482	2.22998e-10	Hermaphrodite
cey-4													-1.16195	5.76796e-05	Hermaphrodite
che-10													1.01235	0.00389794	Male
che-14										2.37601	0.00626737	Male
cid-1													-1.38799	0.00948359	Hermaphrodite
crh-1										1.06484	0.000799649	Male
daf-3													1.20537	0.00494703	Male
daf-19										1.35344	3.32258e-07	Male
dhhc-10										-2.13245	0.013512	Hermaphrodite
dhhc-14													1.26633	1.5152e-05	Male
die-1										3.26371	6.9767e-05	Male	-2.03978	0.0216568	Hermaphrodite
dmd-3										4.95222	6.50966e-05	Male
dmd-4													3.24824	0.0160353	Male
dnj-11										-2.86885	8.2601e-09	Hermaphrodite
dpl-1										-1.30542	0.000443076	Hermaphrodite	-1.59275	7.31608e-07	Hermaphrodite
dve-1													1.71246	4.65989e-06	Male
egl-5							1.98763	0.000517848	Male	3.50505	1.66772e-08	Male	3.44266	0.00467344	Male
egl-18							2.12381	6.3194e-11	Male	1.91827	8.83343e-09	Male	-1.14678	0.000684581	Hermaphrodite
egl-27													-1.54281	2.40133e-06	Hermaphrodite
egrh-1													1.0303	0.0270566	Male
elt-6							2.1272	1.71955e-17	Male	3.20524	1.75453e-28	Male
eor-1										1.1209	8.75376e-09	Male
ets-4													1.12456	0.00134497	Male
fkh-2										3.05938	0.0338624	Male
fkh-9													1.38275	9.01828e-08	Male
flh-1													-1.70864	0.000178648	Hermaphrodite
flh-2													-3.16137	0.0380957	Hermaphrodite
fos-1													1.70791	0.000368303	Male
fozi-1										1.09557	0.017019	Male	2.89081	4.93587e-09	Male
gla-3										-1.2263	0.0041303	Hermaphrodite
ham-1										1.78151	7.04521e-06	Male
hlh-2							2.76672	0.00321843	Male	4.75812	0.00107348	Male	-2.71684	0.0101617	Hermaphrodite
hlh-30										1.42373	0.000109922	Male
hmg-1.1													-1.10524	0.00012781	Hermaphrodite
hmg-1.2													-1.06542	0.0013477	Hermaphrodite
hmg-4										-2.84005	7.14455e-06	Hermaphrodite	-2.31388	0.000140245	Hermaphrodite
hmg-12	1.09205	0.000894209	Male										-2.23823	9.30202e-18	Hermaphrodite
irx-1													1.95855	2.30739e-06	Male
isw-1										-1.02574	0.0180401	Hermaphrodite
lag-1							1.05424	0.00687278	Male
let-526													-1.19404	0.0276953	Hermaphrodite
lim-6										-2.38659	0.00161543	Hermaphrodite	-2.71115	0.001018	Hermaphrodite
lin-10													-1.02266	0.000598212	Hermaphrodite
lin-13													-1.30152	0.00240818	Hermaphrodite
lin-15B													-1.52312	3.92679e-06	Hermaphrodite
lin-17							1.00966	2.7989e-09	Male				1.17042	3.60892e-09	Male
lin-18													1.20723	1.97174e-07	Male
lin-29	1.09703	0.00573318	Male							1.89888	6.32367e-09	Male	1.30177	9.46431e-05	Male
lin-31							1.37416	0.00623849	Male	1.88348	1.48792e-05	Male
lin-36													-1.64435	0.0271724	Hermaphrodite
lin-40										1.31492	3.14338e-06	Male	-1.2375	3.68243e-06	Hermaphrodite
lin-48													3.90465	0.000778308	Male
lin-54													-1.48864	7.58172e-07	Hermaphrodite
lir-1													-1.09311	0.0002647	Hermaphrodite
lir-3													-1.15537	0.0365781	Hermaphrodite
lsy-2													-1.42139	2.62235e-05	Hermaphrodite
lsy-27										-4.83835	0.000529295	Hermaphrodite	-5.77495	1.02562e-12	Hermaphrodite
mab-3	3.12645	1.46841e-19	Male	3.26693	3.1029e-15	Male	3.41851	2.89518e-40	Male	4.93882	2.41866e-58	Male	4.76191	3.76885e-38	Male
mab-5							1.37474	5.74826e-06	Male	1.5055	4.72952e-07	Male	2.06605	9.30762e-10	Male
mab-9										1.54977	0.0282872	Male
mbf-1													1.13387	0.0370009	Male
mbr-1													-2.45744	1.98123e-07	Hermaphrodite
mcd-1													-2.12274	8.23348e-11	Hermaphrodite
mdl-1													2.13658	5.74059e-21	Male
mef-2													-1.44293	0.0342541	Hermaphrodite
mel-28										-1.27387	1.74248e-06	Hermaphrodite
mex-1										-1.99625	3.75516e-07	Hermaphrodite	-4.56978	1.29244e-38	Hermaphrodite
mex-5	1.47804	0.000643772	Male							-1.26201	3.71078e-06	Hermaphrodite	-2.15694	2.2588e-18	Hermaphrodite
mex-6										-2.81275	0.000113313	Hermaphrodite	-2.65027	2.70477e-05	Hermaphrodite
moe-3	1.28773	0.000394047	Male										2.17204	0.00076782	Male
mxl-1	-1.5548	0.0280868	Hermaphrodite
mxl-2													-1.74374	2.17718e-15	Hermaphrodite
nekl-4										1.5168	0.0271994	Male	4.03235	0.00131003	Male
nfya-1													-2.1409	2.02892e-08	Hermaphrodite
nfya-2													-1.90772	4.4713e-10	Hermaphrodite
nfyb-1													-2.04637	2.86276e-14	Hermaphrodite
nhr-19													1.93812	3.01755e-05	Male
nhr-3										2.76597	0.0113793	Male
nhr-5													2.39972	0.00326947	Male
nhr-6													2.33429	0.00155069	Male
nhr-23							1.04936	0.00773786	Male	1.12275	0.00412581	Male
nhr-25							1.51897	2.37997e-06	Male				1.48596	0.0369498	Male
nhr-28													1.84219	1.73385e-10	Male
nhr-32										-1.83002	0.0114094	Hermaphrodite
nhr-43													2.34522	0.0211638	Male
nhr-49										-2.2889	0.00337035	Hermaphrodite
nhr-55	-1.76945	0.00457328	Hermaphrodite
nhr-66													-1.29098	1.89585e-05	Hermaphrodite
nhr-71													-1.47764	0.000135687	Hermaphrodite
nhr-76										-1.68101	2.13522e-06	Hermaphrodite
nhr-86													-1.10003	2.07373e-08	Hermaphrodite
nhr-88													1.27175	1.41023e-05	Male
nhr-91													1.84371	3.54473e-08	Male
nhr-114													1.1347	0.00100484	Male
nhr-121	-1.14104	0.0031921	Hermaphrodite
nhr-133													1.4623	0.00130774	Male
nhr-158													2.83834	0.026854	Male
nhr-204													2.41481	5.09891e-07	Male
nhr-216	-1.22504	0.0126723	Hermaphrodite
nhr-231										-2.8741	0.0139275	Hermaphrodite
nhr-234										-1.29349	0.0369949	Hermaphrodite	3.15321	0.000743825	Male
nhr-236													2.47715	0.0441864	Male
nhr-243													2.09729	0.00191193	Male
nhr-270	-1.24433	0.0280868	Hermaphrodite
nhr-274													2.51497	0.0124828	Male
nhr-277	-1.83206	5.52251e-06	Hermaphrodite
nob-1													2.1211	4.35587e-10	Male
oma-1										-1.75296	2.63089e-05	Hermaphrodite	-1.87378	6.35569e-07	Hermaphrodite
oma-2										-3.53289	5.83688e-20	Hermaphrodite	-3.90484	7.71146e-26	Hermaphrodite
peb-1							2.41883	0.00363496	Male
pha-4										1.08444	0.00169098	Male	1.36836	0.000247836	Male
pie-1										-2.63959	1.89065e-10	Hermaphrodite	-2.59108	1.55906e-12	Hermaphrodite
plp-1										1.95329	0.0144089	Male
pop-1													-1.88279	0.0146826	Hermaphrodite
pos-1										-5.22157	1.35501e-06	Hermaphrodite	-4.74095	4.86681e-07	Hermaphrodite
pqn-21										-2.54426	0.00422307	Hermaphrodite
pqn-47													2.99728	8.25563e-11	Male
pqn-75							-1.94986	0.000177983	Hermaphrodite
rbr-2													-1.99545	0.00624266	Hermaphrodite
rnf-113													-1.22462	4.60821e-06	Hermaphrodite
rsbp-1										1.40387	7.0048e-08	Male
sdc-1													-1.66379	3.0076e-06	Hermaphrodite
sea-2										2.1634	4.0853e-05	Male
sem-2	1.00415	0.000763815	Male							1.35875	1.67214e-07	Male	2.09185	9.247e-09	Male
set-16													-1.64247	4.4728e-09	Hermaphrodite
set-9										1.9562	0.00651439	Male
sma-3													2.64829	0.0228419	Male
sma-4													1.4291	0.000867924	Male
smgl-2													-1.6336	1.23532e-06	Hermaphrodite
somi-1										-1.32801	0.047262	Hermaphrodite
sox-4										-2.68254	0.000857539	Hermaphrodite
sptf-1										3.27812	0.00503663	Male
sptf-2													1.37327	0.00154983	Male
syd-9							1.22773	4.64922e-06	Male	1.27853	2.3095e-06	Male	1.34884	7.81836e-05	Male
tag-68										1.81354	3.1791e-14	Male	1.80753	3.17295e-12	Male
tbx-34													3.95387	3.256e-16	Male
tbx-9													-6.15985	0.00739098	Hermaphrodite
ttx-1										1.04069	0.00194444	Male
uaf-2													-1.71537	3.47281e-14	Hermaphrodite
ubxn-1													-1.58136	2.11477e-08	Hermaphrodite
unc-33	1.11812	0.0217066	Male										-1.8438	0.000112587	Hermaphrodite
unc-37													-1.85296	4.47429e-14	Hermaphrodite
unc-40													-1.17561	1.18227e-05	Hermaphrodite
unc-41										1.57716	0.000178774	Male	1.25357	0.00505659	Male
unc-42													2.54367	0.016781	Male
unc-44													1.02117	4.11734e-15	Male
unc-49										1.23907	1.71935e-05	Male	1.92552	1.19357e-07	Male
unc-62										1.19077	0.00129526	Male
unc-130				1.39543	4.50104e-05	Male	1.41131	2.12901e-05	Male	1.37168	1.20557e-05	Male	3.79647	7.95151e-14	Male
vab-3										1.20325	0.0384416	Male	2.63128	0.000319426	Male
xbp-1													1.13895	1.22956e-12	Male
xnd-1	1.12915	0.0254211	Male				-1.04287	0.0174507	Hermaphrodite				-2.66016	9.87367e-21	Hermaphrodite
zag-1										1.54788	6.93718e-07	Male	1.13622	0.00347308	Male
zfp-3										1.10264	0.000295292	Male
zip-4										-2.49976	0.00792756	Hermaphrodite
zip-11	1.30893	0.0358348	Male										-1.01178	0.0397596	Hermaphrodite
ztf-3													-1.91374	2.01976e-10	Hermaphrodite
ztf-4										-1.44089	0.0258541	Hermaphrodite
ztf-6							1.3644	0.000174911	Male	1.58905	5.10849e-06	Male
ztf-11							3.22714	1.58812e-18	Male	2.8728	2.04515e-08	Male
ztf-16													1.33651	5.37577e-05	Male
ztf-28													-2.38186	9.17175e-10	Hermaphrodite
ztf-29										2.60812	0.000392254	Male

### Sheet: Homeodomain genes
Supplementary table S4. Male-enriched and hermaphrodite-enriched homeodomain genes.
	L1_Males_vs_Hermaphrodites			L2_Males_vs_Hermaphrodites			L3_Males_vs_Hermaphrodites			L4_Males_vs_Hermaphrodites			YA_Males_vs_Hermaphrodites
Gene name	log2FoldChange	padj	Enrichment	log2FoldChange	padj	Enrichment	log2FoldChange	padj	Enrichment	log2FoldChange	padj	Enrichment	log2FoldChange	padj	Enrichment
ceh-13													1.65189	7.30123e-05	Male
ceh-21													-2.25934	9.06507e-14	Hermaphrodite
ceh-39				1.34397	0.0491879	Male							-1.10607	0.0322186	Hermaphrodite
ceh-44							1.0994	1.14638e-07	Male	1.19691	2.76467e-09	Male
ceh-60										-3.36641	1.56821e-09	Hermaphrodite
ceh-83													-2.64137	0.000130479	Hermaphrodite
ceh-91										-1.30936	0.0240898	Hermaphrodite
ceh-100													-1.59483	4.56697e-07	Hermaphrodite
duxl-1													-1.24255	0.000178498	Hermaphrodite
dve-1													1.71246	4.65989e-06	Male
egl-5							1.98763	0.000517848	Male	3.50505	1.66772e-08	Male	3.44266	0.00467344	Male
irx-1													1.95855	2.30739e-06	Male
lim-6										-2.38659	0.00161543	Hermaphrodite	-2.71115	0.001018	Hermaphrodite
mab-5							1.37474	5.74826e-06	Male	1.5055	4.72952e-07	Male	2.06605	9.30762e-10	Male
nob-1													2.1211	4.35587e-10	Male
ttx-1										1.04069	0.00194444	Male
vab-3										1.20325	0.0384416	Male	2.63128	0.000319426	Male
zag-1										1.54788	6.93718e-07	Male	1.13622	0.00347308	Male
zfh-2							1.3513	5.9378e-07	Male	1.42737	1.14805e-07	Male

### Sheet: GPCR's
Supplementary table S4. Male-enriched and hermaphrodite-enriched GPCR genes.
	L1_Males_vs_Hermaphrodites			L2_Males_vs_Hermaphrodites			L3_Males_vs_Hermaphrodites			L4_Males_vs_Hermaphrodites			YA_Males_vs_Hermaphrodites
Gene name	log2FoldChange	padj	Enrichment	log2FoldChange	padj	Enrichment	log2FoldChange	padj	Enrichment	log2FoldChange	padj	Enrichment	log2FoldChange	padj	Enrichment
sra-14													-3.94893	1.99003e-05	Hermaphrodite
srh-228													5.96498	0.0266334	Male
sri-40													-4.44428	1.31192e-09	Hermaphrodite
srj-49	8.51637	1.61164e-64	Male	6.61233	1.63643e-63	Male	4.64543	2.52702e-38	Male	10.5682	9.75113e-21	Male	6.0315	6.11772e-53	Male
srr-1										1.73598	6.40146e-06	Male	4.26266	3.1958e-07	Male
str-222	8.44871	2.02905e-12	Male	6.70202	2.28959e-07	Male	5.60254	8.04051e-06	Male	6.80659	8.25976e-09	Male	7.42927	3.75463e-11	Male

### Sheet: DM domain genes
Supplementary table S4. Male-enriched and hermaphrodite-enriched DM domain genes.
	L1_Males_vs_Hermaphrodites			L2_Males_vs_Hermaphrodites			L3_Males_vs_Hermaphrodites			L4_Males_vs_Hermaphrodites			YA_Males_vs_Hermaphrodites
Gene name	log2FoldChange	padj	Enrichment	log2FoldChange	padj	Enrichment	log2FoldChange	padj	Enrichment	log2FoldChange	padj	Enrichment	log2FoldChange	padj	Enrichment
dmd-3										4.95222	6.50966e-05	Male
dmd-4													3.24824	0.0160353	Male
mab-3	3.12645	1.46841e-19	Male	3.26693	3.1029e-15	Male	3.41851	2.89518e-40	Male	4.93882	2.41866e-58	Male	4.76191	3.76885e-38	Male

### Sheet: Neuropeptides
Supplementary table S4. Male-enriched and hermaphrodite-enriched neuropeptide genes.
	L1_Males_vs_Hermaphrodites			L2_Males_vs_Hermaphrodites			L3_Males_vs_Hermaphrodites			L4_Males_vs_Hermaphrodites			YA_Males_vs_Hermaphrodites
Gene name	log2FoldChange	padj	Enrichment	log2FoldChange	padj	Enrichment	log2FoldChange	padj	Enrichment	log2FoldChange	padj	Enrichment	log2FoldChange	padj	Enrichment
daf-28	1.16851	1.22642e-05	Male							1.2353	3.8176e-05	Male	1.18919	0.000258568	Male
flp-5										2.8994	0.00256954	Male
flp-7										2.79292	0.0172488	Male
flp-8													1.59165	8.99393e-06	Male
flp-9										3.01527	2.23423e-06	Male
flp-11													2.86358	7.62631e-13	Male
flp-12													1.90086	0.00637129	Male
flp-13													3.31805	0.0076279	Male
flp-14	-1.09505	6.56146e-05	Hermaphrodite							1.37562	2.30864e-08	Male	1.35972	9.54232e-09	Male
flp-15													1.27463	0.0431555	Male
flp-23							2.34963	0.0204774	Male	6.85886	7.87227e-15	Male	6.17025	9.41647e-13	Male
flp-25													2.15413	5.07337e-08	Male
flp-32													1.71249	1.0602e-07	Male
flp-33	-1.62338	9.13473e-11	Hermaphrodite										1.69242	5.9753e-13	Male
ins-6										2.61885	0.000225713	Male	1.44791	0.0329879	Male
ins-17	-1.48433	0.000394047	Hermaphrodite										1.78184	2.1404e-06	Male
ins-24	-1.67389	0.00108366	Hermaphrodite										1.96566	1.52223e-05	Male
ins-26				-1.13463	0.0344053
ins-29	-1.72182	0.0158147	Hermaphrodite										-1.3569	0.0189501
ins-30										1.22296	2.04524e-07	Male	1.27912	7.77222e-08	Male
ins-37							1.51062	0.0239379	Male	1.10229	0.03984	Male	2.60835	4.57833e-09	Male
ins-39	7.02932	3.01807e-112	Male	4.93865	4.11309e-46	Male	2.90351	8.74947e-17	Male	8.80361	8.76134e-15	Male	7.94455	9.86541e-13	Male
nlp-2	-1.0196	0.000173138	Hermaphrodite							1.86127	3.18586e-12	Male	1.9493	2.90159e-15	Male
nlp-9	-1.4064	1.13475e-20	Hermaphrodite
nlp-11													2.02825	0.00040841	Male
nlp-13										1.16174	0.038227	Male	3.07929	4.67757e-11	Male
nlp-14										1.36331	1.0812e-19	Male	2.63024	2.08484e-59	Male
nlp-15										2.68924	0.0274517	Male
nlp-16										1.44483	0.000821154	Male	3.2418	3.71101e-12	Male
nlp-18										1.35362	0.0162757	Male	2.40289	1.26255e-06	Male
nlp-21										1.41874	3.488e-09	Male	1.01574	2.01945e-05	Male
nlp-24													-1.57373	1.43616e-11	Hermaphrodite
nlp-27										1.18291	1.20992e-05	Male
nlp-30													1.16519	6.1418e-05	Male
nlp-34										1.0429	1.18337e-05	Male	1.82732	3.62646e-15	Male
nlp-42										1.57788	1.0325e-08	Male	1.53005	1.03286e-08	Male
snet-1										2.58996	0.0161199	Male

### Sheet: K channel genes
Supplementary table S4. Male-enriched and hermaphrodite-enriched K-channel genes.
	L1_Males_vs_Hermaphrodites			L2_Males_vs_Hermaphrodites			L3_Males_vs_Hermaphrodites			L4_Males_vs_Hermaphrodites			YA_Males_vs_Hermaphrodites
Gene name	log2FoldChange	padj	Enrichment	log2FoldChange	padj	Enrichment	log2FoldChange	padj	Enrichment	log2FoldChange	padj	Enrichment	log2FoldChange	padj	Enrichment
exp-2													1.73459	7.39835e-05	Male
kcnl-1										1.22559	0.000897797	Male
kcnl-4													2.99501	4.98765e-05	Male
kvs-5													1.89524	1.25171e-10	Male
shk-1										1.51795	3.02221e-06	Male	1.7965	1.4847e-08	Male
twk-11													3.29514	0.0236983	Male
twk-16													1.69321	0.0252614	Male
twk-31										1.42135	5.22665e-05	Male	1.44459	6.51698e-05	Male
unc-103										2.66715	0.0196803	Male

### Sheet: Ligand-gated ion channels
Supplementary table S4. Male-enriched and hermaphrodite-enriched ligand-gated ion channels genes.
	L1_Males_vs_Hermaphrodites			L2_Males_vs_Hermaphrodites			L3_Males_vs_Hermaphrodites			L4_Males_vs_Hermaphrodites			YA_Males_vs_Hermaphrodites
Gene name	log2FoldChange	padj	Enrichment	log2FoldChange	padj	Enrichment	log2FoldChange	padj	Enrichment	log2FoldChange	padj	Enrichment	log2FoldChange	padj	Enrichment
acr-12													3.08883	7.82474e-06	Male
acr-20													2.01978	0.0179968	Male
exp-1													3.84803	0.00327318	Male
glc-2													1.75112	0.000223014	Male
lgc-20										3.11708	5.16174e-05	Male	2.00292	0.0090342	Male
lgc-21	1.62211	0.00651928	Male										3.65839	1.65453e-11	Male
lgc-22													1.47653	6.16231e-07	Male
lgc-26													1.05708	0.0480109	Male
lgc-27										3.24713	1.26705e-05	Male
lgc-33										2.1886	6.21315e-09	Male
lgc-34										1.37233	3.50667e-07	Male
lgc-41													3.409	0.0160677	Male
lgc-46										1.78634	2.34769e-07	Male	1.87159	0.000177048	Male
lgc-53										1.13122	0.0345616	Male
unc-49										1.23907	1.71935e-05	Male	1.92552	1.19357e-07	Male

### Sheet: Ionotropic receptor
Supplementary table S4. Male-enriched and hermaphrodite-enriched ionotropic receptor genes.
	L1_Males_vs_Hermaphrodites			L2_Males_vs_Hermaphrodites			L3_Males_vs_Hermaphrodites			L4_Males_vs_Hermaphrodites			YA_Males_vs_Hermaphrodites
Gene name	log2FoldChange	padj	Enrichment	log2FoldChange	padj	Enrichment	log2FoldChange	padj	Enrichment	log2FoldChange	padj	Enrichment	log2FoldChange	padj	Enrichment
glr-5										5.09408	0.00324383	Male
glr-6													2.33547	0.00120374	Male

### Sheet: Synaptic vesicle genes
Supplementary table S4. Male-enriched and hermaphrodite-enriched synaptic vesicle genes.
	L1_Males_vs_Hermaphrodites			L2_Males_vs_Hermaphrodites			L3_Males_vs_Hermaphrodites			L4_Males_vs_Hermaphrodites			YA_Males_vs_Hermaphrodites
Gene name	log2FoldChange	padj	Enrichment	log2FoldChange	padj	Enrichment	log2FoldChange	padj	Enrichment	log2FoldChange	padj	Enrichment	log2FoldChange	padj	Enrichment
cpx-1	-1.02379	1.22642e-05	Hermaphrodite							1.32881	2.92459e-09	Male	1.01934	3.57957e-06	Male
elks-1										1.26545	0.00126131	Male
erp-1										1.18998	7.32878e-12	Male
ida-1										1.01736	8.12296e-11	Male	2.29918	5.24039e-42	Male
rbf-1													3.05927	5.00406e-09	Male
snap-29													1.42592	2.61932e-06	Male
snn-1										1.3618	0.000261057	Male
snt-3										3.86667	0.0270254	Male
snt-4													1.29249	2.52934e-05	Male
snt-5													1.05028	0.00144805	Male
snt-6													1.03208	0.000336492	Male
syx-2													3.01773	1.21845e-13	Male
syx-4													-2.09669	5.82925e-07	Hermaphrodite
unc-10										1.36182	0.00011084	Male
unc-18													1.24303	0.0380268	Male
unc-26													-2.18596	2.22069e-11	Hermaphrodite
vamp-7													-2.30759	2.18423e-29	Hermaphrodite

### Sheet: Nuclear hormone receptors
Supplementary table S4. Male-enriched and hermaphrodite-enriched nuclear hormone receptors genes.
	L1_Males_vs_Hermaphrodites			L2_Males_vs_Hermaphrodites			L3_Males_vs_Hermaphrodites			L4_Males_vs_Hermaphrodites			YA_Males_vs_Hermaphrodites
Gene name	log2FoldChange	padj	Enrichment	log2FoldChange	padj	Enrichment	log2FoldChange	padj	Enrichment	log2FoldChange	padj	Enrichment	log2FoldChange	padj	Enrichment
nhr-3										2.76597	0.0113793	Male
nhr-5													2.39972	0.00326947	Male
nhr-6													2.33429	0.00155069	Male
nhr-19													1.93812	3.01755e-05	Male
nhr-23							1.04936	0.00773786	Male	1.12275	0.00412581	Male
nhr-25							1.51897	2.37997e-06	Male				1.48596	0.0369498	Male
nhr-28													1.84219	1.73385e-10	Male
nhr-32										-1.83002	0.0114094	Hermaphrodite
nhr-43													2.34522	0.0211638	Male
nhr-49										-2.2889	0.00337035	Hermaphrodite
nhr-55	-1.76945	0.00457328	Hermaphrodite
nhr-66													-1.29098	1.89585e-05	Hermaphrodite
nhr-71													-1.47764	0.000135687	Hermaphrodite
nhr-76										-1.68101	2.13522e-06	Hermaphrodite
nhr-86													-1.10003	2.07373e-08	Hermaphrodite
nhr-88													1.27175	1.41023e-05	Male
nhr-91													1.84371	3.54473e-08	Male
nhr-114													1.1347	0.00100484	Male
nhr-121	-1.14104	0.0031921	Hermaphrodite
nhr-133													1.4623	0.00130774	Male
nhr-158													2.83834	0.026854	Male
nhr-204													2.41481	5.09891e-07	Male
nhr-216	-1.22504	0.0126723	Hermaphrodite
nhr-231										-2.8741	0.0139275	Hermaphrodite
nhr-234										-1.29349	0.0369949	Hermaphrodite	3.15321	0.000743825	Male
nhr-236													2.47715	0.0441864	Male
nhr-243													2.09729	0.00191193	Male
nhr-270	-1.24433	0.0280868	Hermaphrodite
nhr-274													2.51497	0.0124828	Male
nhr-277	-1.83206	5.52251e-06	Hermaphrodite
