## Supplementary material for "Sex-Specific Developmental Gene Expression Atlas Unveils Dimorphic Gene Networks in *C. elegans*": strains and reagents

### Sheet: Sheet1
Experimental models: organisms/strains
REAGENT or RESOURCE	SOURCE	IDENTIFIER
Bristol, wildtype	Caenorhabditis Genetics Center	N2
him-5(e1490) V	Caenorhabditis Genetics Center	CB4088
him-8(e1489) IV	Caenorhabditis Genetics Center	CB1489
otIs355 [rab-3(prom1)::2xNLS-TagRFP] IV; dpy-28(y1) III	This study	MOS263
dpy-28(y1) III; him-8(e1489) IV	Caenorhabditis Genetics Center	CB4689
otIs355 [rab-3(prom1)::2xNLS-TagRFP] IV; dpy-28(y1) III; him-8(e1489) IV	This study	MOS264
etyEx97 [srj-49p::GFP, myo-2::mCherry]; him-5(e1490) V	This study	MOS365
srj-49(syb4956[srj-49::SL2::GFP::H2B])	This study	PHX4956
srj-49(syb4956[srj-49::SL2::GFP::H2B]); him-5(e1490) V	This study	MOS500
ces-2(syb4992[ces-2::SL2::GFP::H2B])	This study	PHX4992
ces-2(syb4992[ces-2::SL2::GFP::H2B]); him-5(e1490) V	This study	MOS509
unc-119(ed3) III; wwEx84[ins-39p::GFP + unc-119(+)]	Caenorhabditis Genetics Center	HT1809
wwEx84[ins-39p::GFP + unc-119(+)]; him-5(e1490) V	This study	MOS440
ins-39(syb4915[ins-39::SL2::GFP::H2B])	This study	PHX4915
ins-39(syb4915[ins-39::SL2::GFP::H2B]); him-5(e1490) V	This study	MOS485
otIs669[NeuroPAL] V	Hobert lab	OH15262
otIs669 [NeuroPAL] V; ins-39(syb4915[ins-39::SL2::GFP::H2B]); him-5(e1490) V	This study	MOS508
ins-39(syb4915[ins-39::SL2::GFP::H2B]); etyEx213[Prab-3::fem-3(+)::SL2::mCherry; ttx-3::mCherry]; him-5(e1490) V	This study	MOS590
ins-39(syb4915[ins-39::SL2::GFP::H2B]); etyEx80[elt-2::tra-2::Tag-RFP, ttx-3::mCherry]; him-5(e1490) V	This study	MOS601
dmd-8(tm5065) V	Mitani lab	FX05065
ins-39(syb4915[ins-39::SL2::GFP::H2B]); dmd-8 (tm5065) V ; him-5 (e1490) V	This study	MOS642
ins-39(syb4915[ins-39::SL2::GFP::H2B]); dmd-9 (tm4583) IV; him-8(e1489) IV or him-5(e1490) V uncertain	This study	MOS643
Ex[gcy-8p::GCY-8::wrmScarlet + pF16F9.3::CFP]	Patrick lab	OQ200
Ex[gcy-8p::GCY-8::wrmScarlet + pF16F9.3::CFP]; ins-39(syb4915[ins-39::SL2::GFP::H2B]); him-5(e1490) V	This study	MOS512
ins-39(ety9)	This study	MOS470
ins-39(ety9); him-5(e1490) backrossed 2x	This study	MOS491
ins-39(ety9); dpy-28(y1) III; him-8(e1489) IV	This study	MOS603
daf-2(e1370) III	Caenorhabditis Genetics Center	CB1370
daf-16(mu86) I	Caenorhabditis Genetics Center	CF1038
daf-18(ok480) IV	Caenorhabditis Genetics Center	RB712
ins-39(syb4915[ins-39::SL2::GFP::H2B]); mab-3(e1240) II; him-5(e1490) V	This study	MOS758
mab-3(e1240) II; him-5(e1490) V	This study	MOS759
him-2(e1065) I; mab-3(e1240) II.	Caenorhabditis Genetics Center	CB2337
Bacterial and virus strains
REAGENT or RESOURCE	SOURCE	IDENTIFIER
E. coli: OP50	Caenorhabditis Genetics Center	WormBase: OP50; WormBase: WBStrain00041969
Chemicals, peptides, and recombinant proteins
REAGENT or RESOURCE	SOURCE	IDENTIFIER
TRIzol™ LS Reagent	Invitrogen	Catalog # 10296010
2-Propanol AR	Biolab-chemicals	Catalog # 162605
Chloroform AR	Biolab-chemicals	Catalog # 30805
Rnase -free glycogen	Invitrogen	Catalog # AM9510
Fast SYBR™ Green Master Mix	Applied Biosystems	Catalog # 4385612
Agencourt Ampure XP beads cleanup	Beckman Coulter
T7 in vitro transcription
Illumina sequences
Sodium azide
Sodium Hypochlorite 6% BP-P	WIS Warehouse	20015987
Agarose E	Conda-Pronadisa	Catalog # 8100
Vybrant™ DiD Cell-Labeling Solution	Thermo Fisher Scientific	Catalog # V22887
Alt-R™ S.p. Cas9 Nuclease V3	Integrated DNA Technologies	Catalog #1081058
2'-deoxy-5-fluoro-uridine	Cayman Chemical	Catalog # 14154
RNase-Free DNase Set	QIAGEN	Catalog # 79254
Tert-Butyl hydroperoxide solution	Sigma-Aldrich	Catalog # 458139
Other (Instruments)
REAGENT or RESOURCE	SOURCE	IDENTIFIER
WormLab®	MBF Bio-science
NextSeq500	Illumina
Stereo Microscopes	Nikon	SM2745
Zeiss LSM 880 confocal microscope	Zeiss
Zeiss stemi 508 monted with Zeiss Axiocam ERc 5s	Zeiss	Stemi 508
NanoDrop™ One/OneC Microvolume UV-Vis Spectrophotometer	Thermo Fisher Scientific	Catalog # ND-ONE-W
StepOnePlus™ Real-Time PCR System	Applied Biosystems
Qubit Fluorometer	Invitrogen	Model #4
Bioanalyzer	Agilent
Tube revolver	Thermo Fisher Scientific	Catalog # 88881002
BIOSORTER® flow cytometer	Union Biometrica
2200 TapeStation Nucleic Acid system	Agilent	G2965AA
Software and algorithms
REAGENT or RESOURCE	SOURCE	IDENTIFIER
Prism (GraphPad)	GraphPad Software	Version 9.5.1 (528)
User-friendly transcriptome analysis pipeline (UTAP)	Kohen, R. et al., 2019
BIOSORTER FlowPilot™ software	Union Biometrica
FlowJo	BD Life Sciences	Version 10
Adobe Illustrator	Adobe	Version 24.2.1
BioRender	BioRender	www.biorender.com
Critical commercial assays
REAGENT or RESOURCE	SOURCE	IDENTIFIER
Arcturus™ PicoPure™ RNA Isolation Kit	Applied Biosystems	Catalog # 12204-01
SuperScript™ IV first-strand synthesis system	Invitrogen	Catalog # 18091050
High Sensitivity D5000 ScreenTape	Agilent Technologies	Catalog # 5067-5592
High Sensitivity D5000 Reagents (used with Agilent Bioanalyzer 2200 system)	Agilent Technologies	Catalog # 5067-5593
NextSeq 500/550 High Output Kit v2.5 (75 Cycles)	Illumina	Catalog # 20024906
Qubit™ RNA High Sensitivity (HS), Broad Range (BR), and Extended Range (XR) Assay Kits	Thermo Fisher Scientific	Catalog # Q32852
Illumina Nextseq 75 cycles high output kit
Oligonucleotides
Gene	Fragment type	Description	Primer	Sequence
ins-39	ssODN 5'	CRISPR		TAGTGTAAACGGAGTGGAGATCGGACAACTGGGCA
ins-39	ssODN 3'	CRISPR		AACAGAATTTTCTTACATTTTATACTGCGCTAATT
ins-39	5'	CRISPR	Forward	ATAGCAGAACATGGGCATCC
ins-39	3'	CRISPR	Reverse	AACCGTTGGGTATTTGACCA
srj-49	Gene	RT PCR	Forward	CACTGGAAACAAAAATTCGATCTTG
srj-49	Gene	RT PCR	Reverse	TCAAGCTTTTGCATTATCAATCGT
ces-2	Gene	RT PCR	Forward	CGGTTAGCAGTTCACACTTTTCA
ces-2	Gene	RT PCR	Reverse	CCGACGCTCGAAGTATGCAG
